# Unravelling the molecular mechanisms of fish salinity adaptation in the face of multiple stressors: A comparative multi-tissue transcriptomic study in the Llobregat River, Barcelona, Spain

**DOI:** 10.1101/2023.11.20.567554

**Authors:** Camilo Escobar-Sierra, Miguel Cañedo-Argüelles, Dolors Vinyoles, Kathrin P. Lampert

## Abstract

Freshwater salinization poses a growing global environmental concern, introducing complex chemical cocktails and jeopardizing freshwater biodiversity, particularly fish populations. This research aimed to elucidate the molecular foundations of salinity adaptation in a non-native minnow species (*Phoxinus septimaniae* x *P. dragarum*) exposed to saline effluents from potash mines in the Llobregat River, Barcelona, Spain. Employing high-throughput mRNA sequencing and differential gene expression analyses, we examined brain, gills, and liver tissues collected from fish at two stations (upstream and downstream of saline effluent discharge). Salinization markedly influenced global gene expression profiles, with the brain exhibiting the most differentially expressed genes, emphasizing its unique sensitivity to salinity fluctuations. Pathway analyses revealed the expected enrichment of ion transport and osmoregulation pathways across all tissues. Furthermore, tissue-specific pathways associated with stress, reproduction, growth, immune responses, methylation, and neurological development were identified in the context of salinization. Rigorous validation of RNA-seq data through quantitative PCR (qPCR) underscored the robustness and consistency of our findings across platforms. This investigation unveils intricate molecular mechanisms steering salinity adaptation in non-native minnows confronting diverse environmental stressors. Advancing our comprehension of genomic responses to salinity changes, our study provides crucial insights into the adaptive strategies of aquatic organisms grappling with freshwater salinization. This comprehensive analysis sheds light on the underlying genetic and physiological mechanisms governing fish adaptation in salinity-stressed environments, offering essential knowledge for the conservation and management of freshwater ecosystems facing escalating salinization pressures.
