## Supplementary material for "Unravelling the molecular mechanisms of fish salinity adaptation in the face of multiple stressors: A comparative multi-tissue transcriptomic study in the Llobregat River, Barcelona, Spain": Table S3

### Sheet: Hoja1
Gene	Tissue	Forward primer	Reverse primer
NPC2	Gills	GGCTGCATTCGCCGATGTTT	AGTGGTCAGTGCCGGTGATT
SEP15	Gills	GTACACTTCCCCCGCCATGA	AGCGGATCATGTGTTTGACGC
CTRL	Gills	ACGGGCGTAGACTACTGGGA	GTGTGAGCGTTCAGGGGTCT
CFAB	Gills	GCACGTCATCTCCCATCCCA	ATGGTCAGGCCAACATGGGT
CD9	Gills	CGTATGCAGCAGGAGTTGCG	GGAGGGTTTCTAGGGACGGC
RHOAC	Gills	TATTGCCCCGTTTCCTGGCT	ACCGAATCAACGCCTCTGGT
DN6096	Gills	GGCTCTCTCCACGTCCCTTC	CAGAGAAAAAGCGCGTCCCC
FA2H	Liver	CCCCCAACAAACAGGGAGGT	CCTTTCGACGGCTCTCGACT
SCPDL	Liver	GGGCCGTCAGCTAAGCCATA	CTGCAAATGCAGGGCCTGAG
DDX21	Liver	ACCGCAAACGACTGAGGTGA	GTGGCACGGTTAAAGCCTCG
NCOA4	Liver	CCCCGTTCTTATCCCGACCC	TGAGACCTGTGCCAGCTACG
RFA1	Liver	TGTCTCCTACAGTCCCACCTCT	AGTTGTCCCCCAGAACGGAC
P2011	Liver	TTACCGTGGCCTGACCCTTC	GCCCGAAAGGTGCTGTGAAT
CAD17	Liver	TCCAGAGGACGCTCCAGGTA	TCTGCGTCGGAAGGTGTCTC
ENPP7	Liver	TGGTCACTGAGCCCGTGTTT	GATCCAGATTCGACCGGCCA
DAPLE	Brain	GCTGCGGAAATCAAAGGCGT	AATCTGGGAGGCTGGTCACG
IRE1	Brain	TCCCTCCTCCAGTTTGCGAC	TTCACCGCGCTGGAGTGATA
FGF6	Brain	GTCACCCACTTCCTCCCTCG	CTCGGGGAGACCAGTGCAAA
S12A5	Brain	AAAGCTACAGCAGAGGGGGC	TCGCTCTTGGCGCTACTCTC
VATB2	Brain	ACACATGTACAGAGTAAGAGGGGA	GGAGGATGTTTACAGCATCTGTGC
HLF	Brain	ACACGCATTAGTGCAGGGAGT	AGCGCCATCATGTACTCCTCAT
NSG1	Brain	TGGTTTCCCTGCGGTTGTCT	GGTGCGCTTCAGTGGTTCAC
AINX	Brain	CCTCCCGTAATGCCTCCCTC	CAGGAAGTACGGGGCCTCAG
